# Antiviral immune response reveals host-specific virus infections in natural ant populations

**DOI:** 10.1101/2022.10.17.512467

**Authors:** Lumi Viljakainen, Matthias A. Fürst, Anna V. Grasse, Jaana Jurvansuu, Jinook Oh, Lassi Tolonen, Thomas Eder, Thomas Rattei, Sylvia Cremer

## Abstract

Hosts can carry many viruses in their bodies, but not all of them cause disease. We studied ants as a social host to determine both their overall viral repertoire and the subset of actively infecting viruses across natural populations of three subfamilies: the Argentine ant (*Linepithema humile*, Dolichoderinae), the invasive garden ant (*Lasius neglectus*, Formicinae) and the red ant (*Myrmica rubra*, Myrmicinae). We used a dual sequencing strategy to reconstruct complete virus genomes by RNA-seq and to simultaneously determine the small interfering RNAs (siRNAs) by small RNA sequencing (sRNA-seq), which constitute the host antiviral RNAi immune response. This approach led to the discovery of 41 novel viruses in ants and revealed a host-ant specific RNAi response (21 vs. 22 nt siRNAs) in the different ant species. The efficiency of the RNAi response (sRNA/RNA read count ratio) depended on the virus and the respective ant species, but not its population. Overall, we found the highest virus abundance and diversity per population in *Li. humile*, followed by *La. neglectus* and *M. rubra*. Argentine ants also shared a high proportion of viruses between populations, whilst overlap was nearly absent in *M. rubra*. Only a single of the total 59 viruses in our study caused active infection in more than one ant species, whilst six viruses infected one, but only contaminated another ant species. Disentangling active infection from contamination thus allowed us to show high host-specificity of active viral infections versus a decent degree of spillover of non-infecting viral contaminants across ant species, providing relevant information for ecosystem management.
