## Supplementary Table 3 for "Antiviral immune response reveals host-specific virus infections in natural ant populations"

### Sheet: Li. humile Orbetello
Supplemental Table 3. Virus abundance and host response in Li. humile in Orbetello.
Virus species	sequence length (kb)	# mapped reads RNA-seq	RPKM	depth	Fraction of viral reads RNA-seq	# mapped reads sRNA-seq	21-22nt (%)	RPKM	depth	Fraction of viral reads sRNA-seq	a Efficiency	bReplication
LHUV-1_LhuIT	9.864	82113	134.964	1248.68	0.00133128	13564	82.62	64.2746	68.7551	0.000634005	0.848759	yes
LhuCV1_genome1_capsid	2.482	17845	116.566	1078.46	0.000289317	4140	66.64	77.9657	83.4005	0.000193511	0.915479	yes
LhuCV1_genome2_RdRp	2.863	11635	65.8875	609.588	0.000188636	51486	69.84	840.568	899.162	0.00240655	1.60797	yes
LhuPiLV1	9.89	39156	64.1889	593.873	0.000634828	9623	83.52	45.4799	48.6502	0.000449796	0.917209	yes
LhuPiLV2_partial	9.092	12737	22.7125	210.135	0.000206502	3948	79.61	20.2966	21.7114	0.000184536	0.963987	yes
LhuRLV1	12.087	12759	17.1142	158.34	0.000206859	5526	63.43	21.3696	22.8593	0.000258295	1.07819	yes
LhuBLV1_RdRp	6.726	6859	16.5334	152.966	0.000111204	18061	69.62	125.513	134.263	0.000844203	1.72255	yes
LhuTLV1	7.116	3876	8.83092	81.7032	6.28408e-05	106107	55.64	696.968	745.552	0.00495963	3.00549	yes
LhuPLV1_genome2	1.541	610	6.41778	59.377	9.88981e-06	5696	64.71	172.772	184.815	0.000266241	2.77126	yes
LhuPLV1_genome1_capsid	1.706	298	2.83201	26.2016	4.83141e-06	1473	70.81	40.3579	43.1712	6.88506e-05	3.55219	yes
LhuNLV1_partial	2.187	312	2.31294	21.3992	5.05839e-06	183009	56.63	3911.37	4184.02	0.00855416	9.8646	yes
Total			458.36					6016.93
Potential contaminant species	sequence length (kb)	# mapped reads RNA-seq	RPKM	depth	Fraction of viral reads RNA-seq	# mapped reads sRNA-seq	21-22nt (%)	RPKM	depth	Fraction of viral reads sRNA-seq	bReplication
LhuPcV2_partial_genome_part1_320-3267	2.948	143	0.786442	7.27612	2.31843e-06	12	8.33	0.190265	0.203528	5.60901e-07	NA
LhuPcV2_partial_genome_part2_3697-11383	7.74	2871	6.01382	55.6395	4.65469e-05	18	16.67	0.108702	0.116279	8.41351e-07	NA
LhuPiLV3_partial	5.53	1182	3.46538	32.0615	1.91635e-05	8	12.5	0.0676192	0.0723327	3.73934e-07	NA
a Ratio of sRNA and RNA-seq RPKM for viruses with 21-22nt > 50%
b Replication was checked for viruses based on sRNA, and only if more than 100 sRNA reads mapped to the virus genome. Replication is indicated, if reads map both to positive and negative strand.
	RNA-seq	smallRNA-seq
Reads per sample	61679674	21394152
Viral reads	188343	402645
Fraction of viral reads	0.00305357	0.0188203

### Sheet: Li. humile L'Escala
Supplemental Table 3. Virus abundance and host response in Li. humile in L'Escala.
Virus species	sequence length (kb)	# mapped reads RNA-seq	RPKM	depth	Fraction of viral reads RNA-seq	# mapped reads sRNA-seq	21-22nt (%)	RPKM	depth	Fraction of viral reads sRNA-seq	a Efficiency	bReplication
KBV_LhuSP	9.136	156602	308.569	2571.18	0.00281908	303241	87.75	1496.48	1659.59	0.0136719	1.27546	Yes
LhuPiLV1_LhuSP1	9.293	83035	160.848	1340.28	0.00149476	77605	78.1	376.508	417.545	0.00349889	1.1674	Yes
LhuPiLV2_partial	8.475	73106	155.283	1293.91	0.00131602	41821	79	222.482	246.732	0.00188554	1.07127	Yes
LhuPcV1	11.294	88973	141.815	1181.68	0.00160165	99314	82.05	396.463	439.676	0.00447766	1.2075	Yes
LHUV-1_LhuSP	9.599	55885	104.804	873.294	0.00100602	49796	83.06	233.888	259.381	0.00224509	1.17256	Yes
LhuPiLV1_LhuSP2_partial	3.628	10800	53.5879	446.527	0.000194417	38345	77.55	476.521	528.459	0.00172882	1.54886	Yes
LhuCV1_genome1_capsid	2.46	7173	52.49	437.378	0.000129125	3398	63.57	62.2771	69.065	0.000153202	1.04317	Yes
LhuCV1_genome2_partial	3.259	7185	39.6874	330.7	0.000129341	46164	64.93	638.645	708.254	0.00208134	1.75476	Yes
LhuRLV1	12.081	15426	22.9859	191.532	0.000277692	8150	64.65	30.4155	33.7307	0.00036745	1.08934	Yes
LhuPcV2	11.388	13450	21.2611	177.16	0.000242121	131	37.4	0.518638	0.575167	5.90625e-06	NA	Yes
LhuPiLV4	6.073	6676	19.789	164.894	0.000120179	43	90.7	0.319231	0.354026	1.93869e-06	NA	Yes
LhuBLV1	6.726	5469	14.6373	121.967	9.84506e-05	31302	67.43	209.824	232.694	0.00141128	1.99222	Yes
LhuTLV1	7.116	2328	5.88922	49.0725	4.19077e-05	67511	56.96	427.739	474.361	0.00304379	3.41686	Yes
LhuPLV1_genome2_partial	1.363	304	4.01503	33.4556	5.47248e-06	4642	66.57	153.55	170.286	0.000209288	3.62149	Yes
LhuPLV1_genome1_capsid_partial	1.269	95	1.34764	11.2293	1.71015e-06	944	66.21	33.539	37.1946	4.2561e-05	11.7737	Yes
LhuNLV1_partial	2.094	121	1.04021	8.66762	2.17819e-06	92974	59.6	2001.82	2220.01	0.00419181	192.849	Yes
Total			1108.05					6760.99
Potential contaminant species	sequence length (kb)	# mapped reads RNA-seq	RPKM	depth	Fraction of viral reads RNA-seq	# mapped reads sRNA-seq	21-22nt (%)	RPKM	depth	Fraction of viral reads sRNA-seq	bReplication
LhuToLV1	3.11	588	3.40351	28.3601	1.05849e-05	1681	24.63	24.3696	27.0257	7.57893e-05	yes
LhuPiLV3_partial	2.382	182	1.37544	11.461	3.27629e-06	3	0	0.0567832	0.0629723	1.35258e-07	NA
a Ratio of sRNA and RNA-seq RPKM for viruses with 21-22nt > 50%
b Replication was checked for viruses based on sRNA, and only if more than 100 sRNA reads mapped to the virus genome. Replication is indicated, if reads map both to positive and negative strand.
	RNA-seq	smallRNA-seq
Reads per sample	55550692	22179910
Viral reads	527398	867065
Fraction of viral reads	0.009494	0.0390924

### Sheet: Li. humile Sant Feliu de Guíxol
Supplemental Table 3. Virus abundance and host response in Li. humile in Sant Feliu de Guíxols.
Virus species	sequence length (kb)	# mapped reads RNA-seq	RPKM	depth	Fraction of viral reads RNA-seq	# mapped reads sRNA-seq	21-22nt (%)	RPKM	depth	Fraction of viral reads sRNA-seq	a Efficiency	bReplication
KBV_LhuSP	9.567	437594	681.903	6860.99	0.00652376	1206272	84.13	5303.32	6304.34	0.0507369	1.31437	Yes
LhuPiLV1_partial	11.449	248628	323.75	3257.42	0.00370661	152440	79.54	560.028	665.735	0.00641177	1.09481	Yes
LhuCV1_genome1_partial	2.083	36644	262.265	2638.79	0.000546298	13701	62.75	276.657	328.877	0.000576277	1.00959	Yes
LhuPiLV2	9.311	130072	208.264	2095.46	0.00193915	52694	79.63	238.037	282.966	0.00221636	1.02503	Yes
LhuPcV1	14.288	135131	140.997	1418.65	0.00201457	96187	84.62	283.155	336.601	0.00404571	1.1409	Yes
LhuPcV2	11.422	107040	139.711	1405.71	0.00159578	1807	28.78	6.65418	7.91017	7.60041e-05	NA	Yes
LhuCV1_genome2_partial	2.439	16231	99.2111	998.216	0.000241976	94196	68.53	1624.42	1931.04	0.00396197	1.60812	Yes
LhuPiLV3	8.983	15446	25.6343	257.921	0.000230273	1726	55.33	8.08161	9.60704	7.25971e-05	0.644154	Yes
LhuRLV1	12.054	15377	19.0181	191.351	0.000229244	4823	70.47	16.8293	20.0058	0.00020286	0.958487	Yes
LhuBLV1	6.727	7679	17.0181	171.228	0.00011448	22979	68.83	143.677	170.797	0.000966518	1.75268	Yes
MruPiLV4_Lhu_part2	4.702	391	1.23971	12.4734	5.82913e-06	1079	65.52	9.65201	11.4738	4.53837e-05	10.5509	Yes
MruPiLV4_Lhu_part1	1.178	34	0.430289	4.32937	5.06881e-07	16	6.25	0.571286	0.679117	6.72975e-07	NA	NA
LhuTLV1	7.116	3411	7.14616	71.9013	5.0852e-05	72670	59.4	429.534	510.61	0.00305657	3.08287	Yes
LHUV-1_LhuSP_partial	5.505	2023	5.47855	55.1226	3.01594e-05	3238	77.92	24.7399	29.4096	0.000136193	1.88637	Yes
LhuPLV1_genome2_RdRp	1.534	452	4.39278	44.1982	6.73853e-06	5582	62.4	153.053	181.943	0.000234784	3.39927	Yes
LhuPLV1_genome1_capsid	1.708	229	1.99882	20.1112	3.41399e-06	1637	68.11	40.3125	47.9215	6.88537e-05	5.33769	Yes
LhuNLV1_partial	1.219	79	0.966162	9.72108	1.17775e-06	57763	58.48	1993.08	2369.28	0.00242956	220.706	Yes
Total			1939.42					11111.8
Potential contaminant species	sequence length (kb)	# mapped reads RNA-seq	RPKM	depth	Fraction of viral reads RNA-seq	# mapped reads sRNA-seq	21-22nt (%)	RPKM	depth	Fraction of viral reads sRNA-seq	bReplication
LHUV-1_LhuSP_partial	2.526	207	1.2217	12.2922	3.08601e-06	3	0	0.0499536	0.0593824	1.26183e-07	NA
MruPiLV3_partial	5.744	767	1.99071	20.0296	1.14346e-05	6	16.67	0.0439355	0.0522284	2.52365e-07	NA
a Ratio of sRNA and RNA-seq RPKM for viruses with 21-22nt > 50%
b Replication was checked for viruses based on sRNA, and only if more than 100 sRNA reads mapped to the virus genome. Replication is indicated, if reads map both to positive and negative strand.
	RNA-seq	smallRNA-seq
Reads per sample	67076942	23775041
Viral reads	1157435	1788819
Fraction of viral reads	0.0172553	0.0752394

### Sheet: La. neglectus Volterra
Supplemental Table 3. Virus abundance and host response in La. neglectus in Volterra.
Virus species	sequence length (kb)	# mapped reads RNA-seq	RPKM	depth	Fraction of viral reads RNA-seq	# mapped reads sRNA-seq	21-22nt (%)	RPKM	depth	Fraction of viral reads sRNA-seq	a Efficiency	bReplication
LnePiLV9	11.653	204311	274.453	2629.94	0.0031982	169071	18.98	768.07	725.44	0.00895032	NA	yes
LnePiLV7_partial	9.123	23157	39.7336	380.746	0.00036249	1568	19.01	9.09867	8.59366	8.30071e-05	NA	no
LniV1_LneITSP	11.995	28551	37.2593	357.036	0.000446925	5068	73.34	22.3669	21.1255	0.000268291	0.858946	yes
LneV5	2.811	4556	25.3709	243.116	7.13177e-05	283499	79.3	5339	5042.67	0.0150079	2.65425	yes
LnePiLV2_partial	6.666	9478	22.2569	213.276	0.000148365	247	17.81	1.96156	1.85269	1.30757e-05	NA	no
LneV3	1.695	1377	12.7168	121.858	2.1555e-05	159430	77.1	4979.32	4702.95	0.00843994	3.34774	yes
LnePeLV1	4.845	1676	5.41494	51.8885	2.62354e-05	1405	75.87	15.3515	14.4995	7.43782e-05	1.61691	yes
LneV2_LneSP (all parts)	9.245	2919	16.9456	162.381	4.56928e-05	360	61.5925	7.89312	7.45503	1.90578e-05	17.2498	yes
LneV2_LneSP_partial_part1	2.995	1930	10.0873	96.6611	3.02114e-05	171	53.8	3.02252	2.85476	9.05244e-06	0.478562	yes
LneV2_LneSP_partial_part2	2.352	689	4.58559	43.9413	1.07853e-05	60	56.67	1.35046	1.27551	3.17629e-06	0.197285	NA
LneV2_LneSP_partial_part3	1.189	73	0.961069	9.20942	1.14271e-06	40	55	1.78093	1.68209	2.11753e-06	14.5342	NA
LneV2_LneSP_partial_part4	2.709	227	1.31169	12.5692	3.55336e-06	89	80.9	1.7392	1.64267	4.7115e-06	2.0398	NA
Total			434.151					11143.1
Potential contaminant species	sequence length (kb)	# mapped reads RNA-seq	RPKM	depth	Fraction of viral reads RNA-seq	# mapped reads sRNA-seq	21-22nt (%)	RPKM	depth	Fraction of viral reads sRNA-seq	bReplication
MscV1_part3	2.206	708	5.0239	48.1414	1.10827e-05	37	59.46	0.887903	0.838622	1.95871e-06	NA
VVAILV	4.486	1382	4.82239	46.2104	2.16332e-05	120	20.83	1.41609	1.33749	6.35259e-06	no
LneV1_partial	9.378	1966	3.28161	31.4459	3.07749e-05	499	19.64	2.81682	2.66048	2.64162e-05	yes
LnePiLV6_partial	6.658	1159	2.72492	26.1114	1.81425e-05	3	0	0.0238532	0.0225293	1.58815e-07	NA
LnePiLV5_partial	5.921	1012	2.67546	25.6376	1.58414e-05	12	8.33	0.107289	0.101334	6.35259e-07	NA
LHUV-1_LhuIT_partial	5.127	792	2.41811	23.1714	1.23976e-05	494	0.4	5.10074	4.81763	2.61515e-05	no
LnePiLV11_partial	6.577	696	1.65651	15.8735	1.08949e-05	6	16.67	0.0482939	0.0456135	3.17629e-07	NA
LnePiLV8	4.745	501	1.65278	15.8377	7.84244e-06	21	0	0.234289	0.221286	1.1117e-06	NA
LhuCV1_genome1	2.405	241	1.56861	15.0312	3.77251e-06	8	37.5	0.176094	0.16632	4.23506e-07	NA
LnePiLV4	4.141	389	1.47048	14.0908	6.08924e-06	5	0	0.0639196	0.0603719	2.64691e-07	NA
LnePiLV3	6.432	597	1.45292	13.9226	9.34519e-06	2	0	0.0164609	0.0155473	1.05876e-07	NA
LhuPiLV1_partial_5861-9603	3.743	336	1.40518	13.4651	5.2596e-06	12	50	0.169719	0.160299	6.35259e-07	NA
LnePiLV10	5.688	404	1.11182	10.654	6.32405e-06	5	0	0.046535	0.0439522	2.64691e-07	NA
MruPiLV3_partial	2.713	152	0.877016	8.40398	2.37934e-06	6	66.67	0.117077	0.110579	3.17629e-07	NA
LhuCV1_genome2_partial	3.316	158	0.745858	7.14717	2.47327e-06	31	48.39	0.494899	0.467431	1.64108e-06	NA
MscV1_part2	1.663	55	0.517707	4.96091	8.60947e-07	23	73.91	0.732158	0.691521	1.21758e-06	NA
MscV1_part1	1.757	40	0.356371	3.41491	6.26143e-07	22	59.09	0.662858	0.626067	1.16464e-06	NA
a Ratio of sRNA and RNA-seq RPKM for viruses with 21-22nt > 50%
b Replication was checked for viruses based on sRNA, and only if more than 100 sRNA reads mapped to the virus genome. Replication is indicated, if reads map both to positive and negative strand.
	RNA-seq	smallRNA-seq
Reads per sample	63883158	18889945
Viral reads	289532	622314
Fraction of viral reads	0.00453221	0.0329442

### Sheet: La. neglectus L'Escala
Supplemental Table 3. Virus abundance and host response in La. neglectus in L'Escala.
Virus species	sequence length (kb)	# mapped reads RNA-seq	RPKM	depth	Fraction of viral reads RNA-seq	# mapped reads sRNA-seq	21-22nt (%)	RPKM	depth	Fraction of viral reads sRNA-seq	a Efficiency	bReplication
LnePiLV9	10.857	245027	388.1	3385.29	0.0042136	190357	18.58	1075.32	876.656	0.0116748	NA	yes
LniV1_LneITSP	12.04	249835	356.834	3112.56	0.00429628	203233	80.38	1035.25	843.991	0.0124644	1.18123	yes
LneV5_partial	2.365	18965	137.899	1202.85	0.000326131	85304	74.55	2212.16	1803.47	0.00523176	1.56332	yes
LneNoLV1	2.944	6454	37.6991	328.838	0.000110986	4235	51.9	88.2256	71.926	0.000259736	1.23426	yes
LnePeLV1	4.848	1303	4.62191	40.3156	2.2407e-05	1288	83.54	16.2942	13.2838	7.89941e-05	1.8231	yes
LneV2_LneSP (all parts)	10.316	1757	9.36598	81.6968	3.02142e-05	818	67.16	15.6975	12.7974	5.01686e-05	1.23085	yes
LneV2_LneSP_part1	2.965	970	5.62583	49.0725	1.66806e-05	277	66.43	5.72973	4.67116	1.69886e-05		yes
LneV2_LneSP_part3	2.739	316	1.98397	17.3056	5.43408e-06	305	68.1	6.82946	5.56773	1.87059e-05		yes
LneV2_LneSP_part2	4.612	471	1.75619	15.3187	8.09954e-06	236	66.95	3.13835	2.55854	1.44741e-05		yes
Total			934.52					4442.95
Potential contaminant species	sequence length (kb)	# mapped reads RNA-seq	RPKM	depth	Fraction of viral reads RNA-seq	# mapped reads sRNA-seq	21-22nt (%)	RPKM	depth	Fraction of viral reads sRNA-seq	bReplication
MruPiLV5_partial	2.013	112	0.956783	8.34575	1.926e-06	0	NA	0	0	0	NA
MruPiLV3_partial	1.857	101	0.935295	8.15832	1.73684e-06	1	100	0.0330268	0.0269251	6.13308e-08	NA
a Ratio of sRNA and RNA-seq RPKM for viruses with 21-22nt > 50%
b Replication was checked for viruses based on sRNA, and only if more than 100 sRNA reads mapped to the virus genome. Replication is indicated, if reads map both to positive and negative strand.
	RNA-seq	smallRNA-seq
Reads per sample	58151472	16305014
Viral reads	525311	486054
Fraction of viral reads	0.00903349	0.0298101

### Sheet: La. neglectus Seva
Supplemental Table 3. Virus abundance and host response in La. neglectus in Seva.
Virus species	sequence length (kb)	# mapped reads RNA-seq	RPKM	depth	Fraction of viral reads RNA-seq	# mapped reads sRNA-seq	21-22nt (%)	RPKM	depth	Fraction of viral reads sRNA-seq	a Efficiency	bReplication
MscV1	11.871	263134	409.257	3324.92	0.00485829	1573930	86.21	7676.02	6629.31	0.0911221	1.48742	yes
LnePiLV9	13.219	141120	197.104	1601.33	0.00260552	31010	24.17	135.813	117.293	0.00179531	NA	yes
LneV1_LneSP_partial	11.199	61457	101.321	823.158	0.00113469	194105	81.92	1003.45	866.618	0.0112376	1.49648	yes
LneV5	2.878	12291	78.8502	640.601	0.000226931	88444	75.79	1779.16	1536.55	0.00512043	1.71352	yes
LneV3	1.697	5149	56.0206	455.127	9.50669e-05	45797	73.45	1562.4	1349.35	0.0026514	1.82675	yes
LneV4_segment2	3.06	5179	31.2486	253.873	9.56208e-05	134	21.64	2.53525	2.18954	7.75788e-06	NA	yes
LneV4_segment1	3.354	4528	24.9258	202.504	8.36013e-05	287	21.95	4.95401	4.27847	1.66158e-05	NA	yes
LneV2_LneSP	12.164	8332	12.6468	102.746	0.000153835	5592	84.17	26.6151	22.9859	0.000323747	1.29324	yes
Total			911.374					12191
Potential contaminant species	sequence length (kb)	# mapped reads RNA-seq	RPKM	depth	Fraction of viral reads RNA-seq	# mapped reads sRNA-seq	21-22nt (%)	RPKM	depth	Fraction of viral reads sRNA-seq	bReplication
HPiLV15_partial	4.281	1586	6.84013	55.5711	2.92826e-05	93	22.58	1.2577	1.08619	5.3842e-06	NA
KBV_LhuSP_part 2	2.922	271	1.71236	13.9117	5.00352e-06	41	87.8	0.812347	0.701574	2.37368e-06	NA
MruPiLV3_partial	2.534	187	1.36252	11.0695	3.45261e-06	13	92.31	0.297013	0.256511	7.5263e-07	NA
LnePiLV1	3.263	235	1.32971	10.8029	4.33885e-06	8	0	0.141942	0.122587	4.63157e-07	NA
LhuPiLV1_partial	1.268	58	0.84453	6.8612	1.07086e-06	2	100	0.0913164	0.0788644	1.15789e-07	NA
KBV_LhuSP_ part1	1.027	31	0.557311	4.52775	5.72359e-07	9	88.89	0.507353	0.438169	5.21051e-07	NA
a Ratio of sRNA and RNA-seq RPKM for viruses with 21-22nt > 50%
b Replication was checked for viruses based on sRNA, and only if more than 100 sRNA reads mapped to the virus genome. Replication is indicated, if reads map both to positive and negative strand.
	RNA-seq	smallRNA-seq
Reads per sample	54161850	17272765
Viral reads	503558	1945478
Fraction of viral reads	0.00929728	0.112633

### Sheet: M. rubra Monza
Supplemental Table 3. Virus abundance and host response in M. rubra in Monza.
Virus species	sequence length (kb)	# mapped reads RNA-seq	RPKM	depth	Fraction of viral reads RNA-seq	# mapped reads sRNA-seq	21-22nt (%)	RPKM	depth	Fraction of viral reads sRNA-seq	a Efficiency	bReplication
MruV5	1.674	4446	53.3577	398.387	8.93208e-05	240	59.17	6.87199	7.16846	1.15037e-05	0.484648	yes
MruPiLV12	5.396	3979	14.8144	110.61	7.99387e-05	49	22.45	0.435262	0.45404	2.34867e-06	NA	NA
MruPiLV1	9.63	5105	10.6501	79.5171	0.00010256	53	15.09	0.263801	0.275182	2.5404e-06	NA	NA
Total			78.8222					7.57105
Potential contaminant species	sequence length (kb)	# mapped reads RNA-seq	RPKM	depth	Fraction of viral reads RNA-seq	# mapped reads sRNA-seq	21-22nt (%)	RPKM	depth	Fraction of viral reads sRNA-seq	bReplication
MruPiLV11	8.887	3099	7.00567	52.3067	6.22594e-05	10	10	0.0539351	0.056262	4.79321e-07	NA
MruPiLV3_MruIT	6.041	1634	5.43409	40.5728	3.28273e-05	87	16.09	0.690299	0.720079	4.17009e-06	NA
MruPiLV6	5.539	826	2.99593	22.3687	1.65945e-05	22	4.55	0.190379	0.198592	1.05451e-06	NA
MruPiLV7_partial	4.479	602	2.70022	20.1608	1.20943e-05	4	25	0.0428061	0.0446528	1.91728e-07	NA
DWV_partial	4.562	546	2.40448	17.9527	1.09692e-05	98	19.39	1.02967	1.07409	4.69735e-06	NA
LnePiLV11_MruIT	5.17	452	1.75643	13.1141	9.08075e-06	10	10	0.092712	0.0967118	4.79321e-07	NA
KBV_LhuSP	1.067	40	0.753145	5.62324	8.03606e-07	33	78.79	1.48244	1.54639	1.58176e-06	NA
a Ratio of sRNA and RNA-seq RPKM for viruses with 21-22nt > 50%
b Replication was checked for viruses based on sRNA, and only if more than 100 sRNA reads mapped to the virus genome. Replication is indicated, if reads map both to positive and negative strand.
	RNA-seq	smallRNA-seq
Reads per sample	49775624	20862837
Viral reads	20729	606
Fraction of viral reads	0.000416449	2.90469e-05

### Sheet: M. rubra Ripoll
Supplemental Table 3. Virus abundance and host response in M. rubra in Ripoll.
Virus species	sequence length (kb)	# mapped reads RNA-seq	RPKM	depth	Fraction of viral reads RNA-seq	# mapped reads sRNA-seq	21-22nt (%)	RPKM	depth	Fraction of viral reads sRNA-seq	a Efficiency	bReplication
MruPiLV3	10.215	107370	255.42	1576.65	0.00260912	26473	70.41	114.632	129.579	0.00117096	0.855457	yes
MruPiLV5	9.594	62313	157.83	974.25	0.00151422	699	36.62	3.22268	3.6429	3.09184e-05	NA	yes
MruPiLV4	10.003	37508	91.1181	562.451	0.000911454	1246	20.87	5.50969	6.22813	5.51134e-05	NA	yes
MruV5	1.868	6900	89.7601	554.069	0.000167672	440	65.68	10.4187	11.7773	1.94622e-05	0.521133	yes
MruPiLV2	10.895	17154	38.2604	236.173	0.000416847	1310	24.81	5.31843	6.01193	5.79443e-05	NA	yes
MruV6_MruSP1	2.435	573	5.7183	35.2977	1.39241e-05	76314	81.68	1386.26	1567.02	0.00337554	4.14893	yes
MruV1	1.243	177	3.46029	21.3596	4.30115e-06	61630	81.5	2193.11	2479.08	0.00272604	6.19733	yes
Total			641.568					3718.47
Potential contaminant species	sequence length (kb)	# mapped reads RNA-seq	RPKM	depth	Fraction of viral reads RNA-seq	# mapped reads sRNA-seq	21-22nt (%)	RPKM	depth	Fraction of viral reads sRNA-seq	bReplication
MruPiLV8_partial	5.451	1652	7.36453	45.4595	4.0144e-05	14	0	0.113603	0.128417	6.19252e-07	NA
MruV3_partial	5.417	959	4.302	26.5553	2.3304e-05	6	16.67	0.0489927	0.0553812	2.65394e-07	NA
MruPiLV10_partial	4.186	527	3.0593	18.8844	1.28062e-05	2	0	0.0211334	0.0238892	8.84646e-08	NA
a Ratio of sRNA and RNA-seq RPKM for viruses with 21-22nt > 50%
b Replication was checked for viruses based on sRNA, and only if more than 100 sRNA reads mapped to the virus genome. Replication is indicated, if reads map both to positive and negative strand.
	RNA-seq	smallRNA-seq
Reads per sample	41151820	22607924
Viral reads	235133	168134
Fraction of viral reads	0.00571379	0.00743695

### Sheet: M. rubra Vilallonga de Ter
Supplemental Table 3. Virus abundance and host response in M. rubra in Vilallonga de Ter.
Virus species	sequence length (kb)	# mapped reads RNA-seq	RPKM	depth	Fraction of viral reads RNA-seq	# mapped reads sRNA-seq	21-22nt (%)	RPKM	depth	Fraction of viral reads sRNA-seq	a Efficiency	bReplication
MruPiLV3	10.214	277086	497.546	4069.21	0.00508194	118178	82.3	529.307	578.51	0.00540635	1.00997	yes
MruPiLV4	10.001	180238	330.535	2703.3	0.00330568	3044	27.76	13.9241	15.2185	0.000139255	NA	yes
MruV5	1.677	3841	42.0074	343.56	7.04464e-05	123	68.29	3.35536	3.66726	5.62694e-06	0.323866	yes
MruV7	3.019	3941	23.9419	195.81	7.22805e-05	54764	82.88	829.849	906.989	0.00250532	2.11651	yes
MruV6_MruSP2	2.454	760	5.68007	46.4548	1.39389e-05	52513	80.36	978.948	1069.95	0.00240234	3.96467	yes
MruV4_partial	1.198	65	0.99511	8.13856	1.19214e-06	17739	82.91	677.391	740.359	0.000811515	1329.71	yes
Total			900.706					3032.78
Potential contaminant species	sequence length (kb)	# mapped reads RNA-seq	RPKM	depth	Fraction of viral reads RNA-seq	# mapped reads sRNA-seq	21-22nt (%)	RPKM	depth	Fraction of viral reads sRNA-seq	bReplication
MruRLV1_partial_part1	5.01	1536	5.623	45.988	2.81712e-05	42	69.05	0.383512	0.419162	1.92139e-06	NA
MruV2_partial	4.731	1235	4.78772	39.1566	2.26507e-05	5	0	0.0483486	0.052843	2.28737e-07	NA
MruPiLV13	4.929	1216	4.5247	37.0055	2.23022e-05	13	23.08	0.120657	0.131873	5.94717e-07	NA
KBV_LhuSP	2.256	254	2.06495	16.8883	4.65852e-06	43	60.47	0.87196	0.953014	1.96714e-06	NA
MruPiLV9	4.151	443	1.95734	16.0082	8.1249e-06	4	0	0.0440833	0.0481812	1.8299e-07	NA
MruRLV1_partial_part2	3.167	223	1.29143	10.562	4.08996e-06	38	73.68	0.548912	0.599937	1.7384e-06	NA
a Ratio of sRNA and RNA-seq RPKM for viruses with 21-22nt > 50%
b Replication was checked for viruses based on sRNA, and only if more than 100 sRNA reads mapped to the virus genome. Replication is indicated, if reads map both to positive and negative strand.
	RNA-seq	smallRNA-seq
Reads per sample	54523716	21859126
Viral reads	470838	246506
Fraction of viral reads	0.00863547	0.011277
